# Repurposing antiviral drugs as a new avenue for *Klebsiella pneumoniae* decolonization

**DOI:** 10.64898/2026.05.14.725135

**Authors:** Nicole L. Anderson, Krista Gunter, Katlyn Todd, Valerie Velázquez-Colón, Maria Casiano, Nithyashree Maheswaran, Amanda Blankenberger, Arnav Singh, Ryan F. Relich, Natasha L. Tilston, Jay Vornhagen

## Abstract

*Klebsiella pneumoniae* (Kp) is a common antibiotic-resistant pathogen that colonizes the gastrointestinal tract and can disseminate to peripheral sites, causing a range of infections including bacteremia, urinary tract infections, and pneumonia. Intestinal colonization with Kp is a risk factor for subsequent infection, as the colonizing strain frequently corresponds to the infecting isolate. Accordingly, targeting Kp prior to dissemination at the site of colonization through decolonization strategies offers a promising approach to mitigate infection risk. In this study, we evaluated the repurposing of existing drugs not indicated for antibacterial use as candidates for Kp decolonization. To this end, we screened an antiviral compound library for their activity against Kp. We identified and validated six compounds with poorly characterized activity against Kp. Then, we screened a library of clinical Kp strains against a subset of these compounds and found that their activity was strain-specific to degrees that differed based on the compound. We also tested the activity of these compounds in conditions relevant to the human gut and determined the activity of these candidates was dependent on biological context. Focusing in on the most successful target drug from the human *ex vivo* experiment, 3′-azido-3′-deoxythymidine (zidovudine or AZT), a transposon mutant screen identified multiple genetic determinants of AZT susceptibility, with genes involved in DNA maintenance and central metabolic processes contributing to AZT sensitivity. Serial passage of Kp in AZT resulted in the repeated emergence of mutations in *tdk*, a gene that encodes thymidine kinase, suggesting that alterations in thymidine metabolism contribute to the development of AZT resistance. Finally, we show that development of AZT resistance leads to collateral sensitivity to trimethoprim, suggesting promise for combination treatment. Collectively, these findings support further investigation of antiviral drugs as potential gut decolonization therapies for Kp.
