## Supplemental dataset 3 for "Repurposing antiviral drugs as a new avenue for *Klebsiella pneumoniae* decolonization"

### Sheet: Fig. 1 C-J
Condition_MIC_uM	MIC (uM)	CFU_per_mL_total_MBC
gentamicin_6.25_uM		0
gentamicin_3.13_uM		0
gentamicin_1.56_uM	1.56	44000
gentamicin_0.78_uM		5000000
gentamicin_0.0_uM		1100000000
gentamicin_6.25_uM		0
gentamicin_3.13_uM		0
gentamicin_1.56_uM	1.56	4200000
gentamicin_0.78_uM		7200000
gentamicin_0.0_uM		3400000000
gentamicin_6.25_uM		0
gentamicin_3.13_uM		0
gentamicin_1.56_uM	1.56	0
gentamicin_0.78_uM		98000000
gentamicin_0.0_uM		5600000000
zidovudine_50_uM		0
zidovudine_25_uM		0
zidovudine_12.5_uM		0
zidovudine_6.25_uM	6.25	48000000
zidovudine_3.13_uM		38000000
zidovudine_0_uM		480000000
zidovudine_25_uM		0
zidovudine_12.5_uM		0
zidovudine_6.25_uM	6.25	0
zidovudine_3.13_uM		76000000
zidovudine_1.56_uM		4600000000
zidovudine_0_uM		3400000000
zidovudine_25_uM		0
zidovudine_12.5_uM		0
zidovudine_6.25_uM	6.25	4800
zidovudine_3.13_uM		40000000
zidovudine_1.56_uM		30000000
zidovudine_0_uM		42000000000
hinokitiol_400_uM		2600000
hinokitiol_200_uM	200	44000000
hinokitiol_100_uM		580000000
hinokitiol_50_uM		1600000000
hinokitiol_25_uM		20000000000
hinokitiol_0_uM		36000000000
hinokitiol_400_uM		4400000
hinokitiol_200_uM	200	2000000
hinokitiol_100_uM		240000000
hinokitiol_50_uM		2400000000
hinokitiol_25_uM		36000000000
hinokitiol_0_uM		58000000000
hinokitiol_400_uM		2400000
hinokitiol_200_uM	200	2600000
hinokitiol_100_uM		70000000
hinokitiol_50_uM		980000000
hinokitiol_25_uM		6200000000
hinokitiol_0_uM		32000000000
prulifloxacin_1.25_uM		0
prulifloxacin_0.625_uM		0
prulifloxacin_0.313_uM	0.313	240000
prulifloxacin_0.156_uM		6000000
prulifloxacin_0_uM		80000000000
prulifloxacin_1.25_uM		0
prulifloxacin_0.625_uM		0
prulifloxacin_0.313_uM	0.313	0
prulifloxacin_0.156_uM		10200000
prulifloxacin_0_uM		2000000000
prulifloxacin_1.25_uM		0
prulifloxacin_0.625_uM		24000
prulifloxacin_0.313_uM	0.313	3000000
prulifloxacin_0.156_uM		8200000
prulifloxacin_0_uM		88000000000
bithionol_400_uM	400	5200000
bithionol_200_uM		480000000
bithionol_100_uM		220000000
bithionol_50_uM		4000000000
bithionol_0_uM		80000000000
bithionol_400_uM	400	240000000
bithionol_200_uM		520000000
bithionol_100_uM		140000000
bithionol_0_uM		22000000000
bithionol_400_uM	400	3000000
bithionol_200_uM		18000000
bithionol_100_uM		280000000
bithionol_50_uM		60000000000
bithionol_0_uM		58000000000
fingolimod_200_uM		0
fingolimod_100_uM		0
fingolimod_50_uM	50	0
fingolimod_25_uM		22000000000
fingolimod_12.5_uM		40000000000
fingolimod_0_uM		30000000000
fingolimod_200_uM		0
fingolimod_100_uM		0
fingolimod_50_uM	50	0
fingolimod_25_uM		420000000
fingolimod_12.5_uM		420000000
fingolimod_0_uM		460000000
fingolimod_200_uM		0
fingolimod_100_uM		0
fingolimod_50_uM	50	0
fingolimod_25_uM		24000000000
fingolimod_12.5_uM		480000000
fingolimod_0_uM		3200000000
NH125_25_uM		0
NH125_12.5_uM		0
NH125_6.25_uM	6.25	600
NH125_3.13_uM		58000000000
NH125_1.56_uM		82000000000
NH125_0_uM		64000000000
NH125_25_uM		0
NH125_12.5_uM		0
NH125_6.25_uM	6.25	0
NH125_3.13_uM		4200000000
NH125_1.56_uM		4600000000
NH125_0_uM		42000000000
NH125_25_uM		0
NH125_12.5_uM		0
NH125_6.25_uM	6.25	0
NH125_3.13_uM		102000000000
NH125_1.56_uM		72000000000
NH125_0_uM		154000000000
ivermectin_400_uM	> 400	2600000000
ivermectin_200_uM		4000000000
ivermectin_100_uM		3200000000
ivermectin_50_uM		2800000000
ivermectin_0_uM		2100000000
ivermectin_400_uM	> 400	11600000000
ivermectin_200_uM		8600000000
ivermectin_100_uM		5400000000
ivermectin_50_uM		4000000000
ivermectin_0_uM		5800000000
ivermectin_400_uM	> 400	2200000000
ivermectin_200_uM		4200000000
ivermectin_100_uM		3800000000
ivermectin_50_uM		6400000000
ivermectin_0_uM		2800000000

### Sheet: Fig. S1
Condition_MIC_uM	MIC (uM)	CFU_per_mL_total_MBC
monteleukast_6.25_uM	> 400	2000000000
monteleukast_3.13_uM		48000000000
monteleukast_1.56_uM		24000000000
monteleukast_0.78_uM		52000000000
monteleukast_0.0_uM		5600000000
monteleukast_6.25_uM	> 400	5800000000
monteleukast_3.13_uM		46000000000
monteleukast_1.56_uM		5600000000
monteleukast_0.78_uM		42000000000
monteleukast_0.0_uM		5000000000
monteleukast_6.25_uM	> 400	760000000
monteleukast_3.13_uM		2000000000
monteleukast_1.56_uM		2200000000
monteleukast_0.78_uM		3000000000
monteleukast_0.0_uM		120000000000

### Sheet: Fig. 2
Drug	Resistant	Susceptible
Gentamicin (3.125 µM)	4.54545	94.3182
AZT (12.5 µM)	54.5455	44.3182
Fingolimod (100 µM)	7.95455	90.9091
NH125 (12.5 µM)	7.95455	90.9091

### Sheet: Fig. S2A
Susceptible	Gentamicin	AZT	Fingolimod	NH125
Lung	14.4578	17.9487	16.0494	16.25
Urine	72.2892	74.359	72.8395	70
Blood	9.63855	5.12821	8.64198	10
Wound	2.40964	0	1.23457	2.5
Unknown	1.20482	2.5641	1.23457	1.25

### Sheet: Fig. S2B
Resistant	Gentamicin	AZT	Fingolimod	NH125
Lung	50	14.5833	16.6667	14.2857
Urine	50	68.75	50	85.7143
Blood	0	12.5	16.6667	0
Wound	0	4.16667	16.6667	0
Unknown	0	0	0	0

### Sheet: Fig. S2C
Total rmpA+	3/87	0.034
Total rmpA-	84/87	0.966

### Sheet: Table S2
Isolate: JV94	Final Median	Min	Max	2x MIC KPPR1	R or S
Gentamicin	1.5625	1.5625	3.125	3.125	S
Zidovudine	6.25	6.25	12.5	12.5	R
NH125	200	100	200	12.5	R
Fingolimod	50	25	50	100	S
Isolate: JV101
Gentamicin	3.125	1.5625	3.125	3.125	S
Zidovudine	>400	>400	>400	12.5	R
NH125	50	25	100	12.5	R
Fingolimod	25	25	50	100	S
Isolate: JV132
Gentamicin	6.25	3.125	12.5	3.125	S
Zidovudine	>400	200	>400	12.5	R
NH125	12.5	6.25	50	12.5	S
Fingolimod	50	25	50	100	S

### Sheet: Fig. 3
strain	oxygen_requirement	donor	LOD	fold_change
JV1
JV1	aerobic	LB	No	2428.57
JV1	aerobic	LB	Yes	0.000710714
JV1	aerobic	LB	Yes	0.000710714
JV1	aerobic	LB	Yes	0.000710714
JV1	aerobic	LB	Yes	0.000710714
JV1	aerobic	T7294	No	3000
JV1	aerobic	T7294	Yes	0.000710714
JV1	aerobic	T7294	Yes	0.000710714
JV1	aerobic	T7294	No	3000
JV1	aerobic	T7294	No	1500
JV1	aerobic	T6662	No	2500
JV1	aerobic	T6662	Yes	0.000710714
JV1	aerobic	T6662	Yes	0.000710714
JV1	aerobic	T6662	No	1571.43
JV1	aerobic	T6662	No	1500
JV1	aerobic	T5729	No	1785.71
JV1	aerobic	T5729	Yes	0.000710714
JV1	aerobic	T5729	Yes	0.000710714
JV1	aerobic	T5729	No	1785.71
JV1	aerobic	T5729	No	2142.86
JV1	anaerobic	LB	No	2000
JV1	anaerobic	LB	Yes	0.000710714
JV1	anaerobic	LB	Yes	0.000710714
JV1	anaerobic	LB	Yes	0.000710714
JV1	anaerobic	LB	Yes	0.000710714
JV1	anaerobic	T7294	No	1285.71
JV1	anaerobic	T7294	Yes	0.000710714
JV1	anaerobic	T7294	No	8.57143
JV1	anaerobic	T7294	No	2000
JV1	anaerobic	T7294	No	1642.86
JV1	anaerobic	T6662	No	642.857
JV1	anaerobic	T6662	Yes	0.000710714
JV1	anaerobic	T6662	No	200
JV1	anaerobic	T6662	No	1785.71
JV1	anaerobic	T6662	No	1857.14
JV1	anaerobic	T5729	No	71.4286
JV1	anaerobic	T5729	Yes	0.000710714
JV1	anaerobic	T5729	No	0.0214286
JV1	anaerobic	T5729	No	2071.43
JV1	anaerobic	T5729	No	1500

### Sheet: Fig. S3
strain	oxygen_requirement	donor	total_CFU	LOD
JV1			140000
JV1	aerobic	LB	340000000	No
JV1	aerobic	LB	99.5	Yes
JV1	aerobic	LB	99.5	Yes
JV1	aerobic	LB	99.5	Yes
JV1	aerobic	LB	99.5	Yes
JV1	aerobic	T7294	4.2e+08	No
JV1	aerobic	T7294	99.5	Yes
JV1	aerobic	T7294	99.5	Yes
JV1	aerobic	T7294	4.2e+08	No
JV1	aerobic	T7294	2.1e+08	No
JV1	aerobic	T6662	3.5e+08	No
JV1	aerobic	T6662	99.5	Yes
JV1	aerobic	T6662	99.5	Yes
JV1	aerobic	T6662	2.2e+08	No
JV1	aerobic	T6662	2.1e+08	No
JV1	aerobic	T5729	2.5e+08	No
JV1	aerobic	T5729	99.5	Yes
JV1	aerobic	T5729	99.5	Yes
JV1	aerobic	T5729	2.5e+08	No
JV1	aerobic	T5729	300000000	No
JV1	anaerobic	LB	280000000	No
JV1	anaerobic	LB	99.5	Yes
JV1	anaerobic	LB	99.5	Yes
JV1	anaerobic	LB	99.5	Yes
JV1	anaerobic	LB	99.5	Yes
JV1	anaerobic	T7294	1.8e+08	No
JV1	anaerobic	T7294	99.5	Yes
JV1	anaerobic	T7294	1200000	No
JV1	anaerobic	T7294	280000000	No
JV1	anaerobic	T7294	2.3e+08	No
JV1	anaerobic	T6662	9e+07	No
JV1	anaerobic	T6662	99.5	Yes
JV1	anaerobic	T6662	2.8e+07	No
JV1	anaerobic	T6662	2.5e+08	No
JV1	anaerobic	T6662	2.6e+08	No
JV1	anaerobic	T5729	1e+07	No
JV1	anaerobic	T5729	99.5	Yes
JV1	anaerobic	T5729	3000	No
JV1	anaerobic	T5729	290000000	No
JV1	anaerobic	T5729	2.1e+08	No

### Sheet: Fig. 5
Trial 1
strain	lineage	condition	per_recov
Ancestor	Ancestor	TMP	2.3
D10B1	Clone 1	TMP	0
D10B2	Clone 2	TMP	0
D10B3	Clone 3	TMP	0
Trial 2
strain	lineage	condition	per_recov
Ancestor	Ancestor	TMP	0.76087
D10B1	Lineage 1	TMP	4.398e-05
D10B2	Lineage 2	TMP	0.0294228
D10B3	Lineage 3	TMP	1.84259e-06
Trial 3
strain	lineage	condition	per_recov
Ancestor	Ancestor	TMP	100
D10B1	Lineage 1	TMP	3.33182e-05
D10B2	Lineage 2	TMP	4e-05
D10B3	Lineage 3	TMP	1.77679e-06
